# Transcriptional responses to arbuscular mycorrhizal symbiosis development are conserved in the early divergent *Marchantia paleacea*

**DOI:** 10.1101/2020.12.14.422721

**Authors:** Mara Sgroi, Uta Paszkowski

## Abstract

Arbuscular mycorrhizal symbiosis (AMS) arose in land plants more than 400 million years ago, perhaps acting as a major contributor to plant terrestrialization. The ability to engage in AMS is evolutionarily conserved across most clades of extant land plants, including early diverging bryophytes. Despite its broad taxonomic distribution, little is known about the molecular components that underpin AMS in early diverging land plants as the mechanisms regulating the symbiosis were primarily characterized in angiosperms. Several AMS associated genes were recently shown to be conserved in liverworts and hornworts, but evidence of them being associated with symbiosis in bryophytes is scarce. In this study, we characterised the dynamic response of the liverwort *Marchantia paleacea* to *Rhizophagus irregularis* colonization by time-resolved transcriptomics across progressive stages of symbiosis development. Gene orthology inference and comparative analysis of the *M. paleacea* transcriptional profile with a well characterised legume model -*Medicago truncatula* - revealed a deep conservation of transcriptional responses to AMS across distantly related species. We identified evolutionarily conserved patterns of expression of genes required for pre-symbiotic signalling, intracellular colonization and symbiotic nutrient exchange. Our study demonstrates that the genetic machinery regulating key aspects of symbiosis in plant hosts is largely conserved and coregulated across distantly related land plants. If bryophytes are confirmed to be monophyletic, our analysis provides novel insights on the first molecular pathways associated with symbiosis at the dawn of plant colonization of land.

**Significance Statement:** Arbuscular mycorrhizal symbiosis (AMS) between plants and soil fungi was proposed as one of the key adaptations enabling land colonization by plants. The symbiosis is widespread across most extant plant clades, including early-diverging bryophytes, suggesting that it evolved before the last common ancestor of land plants. Recent phylogenetic analyses uncovered that genes regulating AMS in angiosperms are present in the genomes of bryophytes. Our work shows that a set of these genes are transcriptionally induced during AMS in liverworts. Based on the conservation of their transcriptional profiles across land plants, we propose that these genes acquired an AMS-associated function before the last common ancestor of land plants.
