## Supplementary Table 2 for "Transcriptional responses to arbuscular mycorrhizal symbiosis development are conserved in the early divergent *Marchantia paleacea*"

### Sheet: 11WPI
Supplementary table 2a: GO enrichment analysis of differentially expressed genes at 11WPI reduced to most specific terms
Tags	GO ID	GO Name	GO Category	FDR	P-Value	Nr Test	Nr Reference	Non Annot Test	Non Annot Reference
[OVER]	GO:0009686	gibberellin biosynthetic process	BIOLOGICAL_PROCESS	1.95312e-06	8.70706e-10	13	13	829	12754
[OVER]	GO:0045544	gibberellin 20-oxidase activity	MOLECULAR_FUNCTION	0.000107254	1.0929e-07	7	2	835	12765
[OVER]	GO:0022625	cytosolic large ribosomal subunit	CELLULAR_COMPONENT	0.000215461	2.55115e-07	18	54	824	12713
[OVER]	GO:0045735	nutrient reservoir activity	MOLECULAR_FUNCTION	0.000489581	6.85949e-07	17	52	825	12715
[OVER]	GO:0003735	structural constituent of ribosome	MOLECULAR_FUNCTION	0.00109662	2.58023e-06	37	222	805	12545
[OVER]	GO:0030145	manganese ion binding	MOLECULAR_FUNCTION	0.0017977	4.57955e-06	19	76	823	12691
[OVER]	GO:0004190	aspartic-type endopeptidase activity	MOLECULAR_FUNCTION	0.0145311	6.478e-05	16	70	826	12697
[OVER]	GO:0005537	mannose binding	MOLECULAR_FUNCTION	0.0164661	7.44551e-05	9	22	833	12745
[OVER]	GO:0070011	peptidase activity	MOLECULAR_FUNCTION	0.0194116	0.000102509	52	432	790	12335
[OVER]	GO:0120029	proton export across plasma membrane	BIOLOGICAL_PROCESS	0.0234987	0.000128702	7	13	835	12754
[OVER]	GO:0020037	heme binding	MOLECULAR_FUNCTION	0.0268633	0.000150552	43	342	799	12425
[OVER]	GO:0002181	cytoplasmic translation	BIOLOGICAL_PROCESS	0.0270443	0.000154466	20	111	822	12656
[OVER]	GO:0036442	proton-exporting ATPase activity, phosphorylative mechanism	MOLECULAR_FUNCTION	0.0270443	0.000155011	12	45	830	12722
[OVER]	GO:0036402	proteasome-activating ATPase activity	MOLECULAR_FUNCTION	0.0288876	0.000173797	5	5	837	12762
[OVER]	GO:0042470	melanosome	CELLULAR_COMPONENT	0.0288876	0.000173797	5	5	837	12762
[OVER]	GO:0031492	nucleosomal DNA binding	MOLECULAR_FUNCTION	0.0295625	0.000197371	4	2	838	12765
[OVER]	GO:0031225	anchored component of membrane	CELLULAR_COMPONENT	0.0320834	0.00023089	17	88	825	12679
[OVER]	GO:0015405	ATPase-coupled transmembrane transporter activity	MOLECULAR_FUNCTION	0.0413796	0.000329414	29	206	813	12561

### Sheet: 8WPI
Supplementary table 2b: GO enrichment analysis of differentially expressed genes at 8WPI reduced to most specific terms
Tags	GO ID	GO Name	GO Category	FDR	P-Value	Nr Test	Nr Reference	Non Annot Test	Non Annot Reference
[OVER]	GO:0045735	nutrient reservoir activity	MOLECULAR_FUNCTION	3.13953e-05	3.99889e-09	9	60	101	13439
[OVER]	GO:0009686	gibberellin biosynthetic process	BIOLOGICAL_PROCESS	0.00019259	4.90612e-08	6	20	104	13479
[OVER]	GO:0030145	manganese ion binding	MOLECULAR_FUNCTION	0.000218721	6.96474e-08	9	86	101	13413
[OVER]	GO:0048046	apoplast	CELLULAR_COMPONENT	0.000460625	2.64019e-07	13	257	97	13242
[OVER]	GO:0045544	gibberellin 20-oxidase activity	MOLECULAR_FUNCTION	0.000774938	4.93528e-07	4	5	106	13494
[OVER]	GO:0005618	cell wall	CELLULAR_COMPONENT	0.00167756	2.13675e-06	16	478	94	13021
[OVER]	GO:0042446	hormone biosynthetic process	BIOLOGICAL_PROCESS	0.00956266	1.82703e-05	7	95	103	13404

### Sheet: 5WPI
Supplementary table 2c: GO enrichment analysis of differentially expressed genes at 5WPI reduced to most specific terms
Tags	GO ID	GO Name	GO Category	FDR	P-Value	Nr Test	Nr Reference	Non Annot Test	Non Annot Reference
[OVER]	GO:0009686	gibberellin biosynthetic process	BIOLOGICAL_PROCESS	1.95312e-06	8.70706e-10	13	13	829	12754
[OVER]	GO:0045544	gibberellin 20-oxidase activity	MOLECULAR_FUNCTION	0.000107254	1.0929e-07	7	2	835	12765
[OVER]	GO:0022625	cytosolic large ribosomal subunit	CELLULAR_COMPONENT	0.000215461	2.55115e-07	18	54	824	12713
[OVER]	GO:0045735	nutrient reservoir activity	MOLECULAR_FUNCTION	0.000489581	6.85949e-07	17	52	825	12715
[OVER]	GO:0003735	structural constituent of ribosome	MOLECULAR_FUNCTION	0.00109662	2.58023e-06	37	222	805	12545
[OVER]	GO:0030145	manganese ion binding	MOLECULAR_FUNCTION	0.0017977	4.57955e-06	19	76	823	12691
[OVER]	GO:0004190	aspartic-type endopeptidase activity	MOLECULAR_FUNCTION	0.0145311	6.478e-05	16	70	826	12697
[OVER]	GO:0005537	mannose binding	MOLECULAR_FUNCTION	0.0164661	7.44551e-05	9	22	833	12745
[OVER]	GO:0070011	peptidase activity	MOLECULAR_FUNCTION	0.0194116	0.000102509	52	432	790	12335
[OVER]	GO:0120029	proton export across plasma membrane	BIOLOGICAL_PROCESS	0.0234987	0.000128702	7	13	835	12754
[OVER]	GO:0020037	heme binding	MOLECULAR_FUNCTION	0.0268633	0.000150552	43	342	799	12425
[OVER]	GO:0002181	cytoplasmic translation	BIOLOGICAL_PROCESS	0.0270443	0.000154466	20	111	822	12656
[OVER]	GO:0036442	proton-exporting ATPase activity, phosphorylative mechanism	MOLECULAR_FUNCTION	0.0270443	0.000155011	12	45	830	12722
[OVER]	GO:0042470	melanosome	CELLULAR_COMPONENT	0.0288876	0.000173797	5	5	837	12762
[OVER]	GO:0036402	proteasome-activating ATPase activity	MOLECULAR_FUNCTION	0.0288876	0.000173797	5	5	837	12762
[OVER]	GO:0031492	nucleosomal DNA binding	MOLECULAR_FUNCTION	0.0295625	0.000197371	4	2	838	12765
[OVER]	GO:0031225	anchored component of membrane	CELLULAR_COMPONENT	0.0320834	0.00023089	17	88	825	12679
[OVER]	GO:0015405	ATPase-coupled transmembrane transporter activity	MOLECULAR_FUNCTION	0.0413796	0.000329414	29	206	813	12561

### Sheet: DE_all_timepoints
Supplementary table 2d: GO enrichment analysis of differentially expressed genes across all-time points (5WPI, 8WPI and 11WPI), reduced to most specific terms
Tags	GO ID	GO Name	GO Category	FDR	P-Value	Nr Test	Nr Reference	Non Annot Test	Non Annot Reference
[OVER]	GO:0009686	gibberellin biosynthetic process	BIOLOGICAL_PROCESS	2.71643e-06	3.45998e-10	6	20	43	13540
[OVER]	GO:0045544	gibberellin 20-oxidase activity	MOLECULAR_FUNCTION	7.02674e-05	1.84415e-08	4	5	45	13555
[OVER]	GO:0045735	nutrient reservoir activity	MOLECULAR_FUNCTION	0.00757371	4.63898e-06	5	64	44	13496
[OVER]	GO:0048046	apoplast	CELLULAR_COMPONENT	0.00757371	4.8234e-06	8	262	41	13298
[OVER]	GO:0030145	manganese ion binding	MOLECULAR_FUNCTION	0.0240059	2.22977e-05	5	90	44	13470
[OVER]	GO:0004568	chitinase activity	MOLECULAR_FUNCTION	0.0695721	8.41848e-05	3	21	46	13539
