## Supplementary Table 3 for "Transcriptional responses to arbuscular mycorrhizal symbiosis development are conserved in the early divergent *Marchantia paleacea*"

### Sheet: Foglio1
Supplementary table 3: list of genomic resources used as input for orthology inference with Orthofinder2 (114).
supergroup	order	family	species	AMS Status	taxID from NCBI	data type	Pubmed ID paper	DOI	publicly available
Green algae	Charales	Characeae	Chara braunii	Non-host	NCBI:txid69332	Genome	30007417	10.1016/j.cell.2018.06.033	yes
Green algae	Spirogloeales	Spirogloeaceae	Spirogloea muscicola	Non-host	NCBI:txid2576442	Genome	31730849	10.1016/j.cell.2019.10.019	yes
Hornworts	Anthocerotales	Anthocerotaceae	Anthoceros agrestis	Host	NCBI:txid41834	Genome	32170292	10.1038/s41477-020-0618-2	yes
Hornworts	Dendrocerotales	Dendrocerotaceae	Megaceros flagellaris	Host	NCBI:txid263821	Transcriptome	25625010	10.1186/2047-217X-3-17	yes
Liverworts	Marchantiales	Marchantiaceae	Marchantia paleacea	Host	NCBI:txid56867	Genome	32123350	10.1038/s41477-020-0613-7	yes
Liverworts	Marchantiales	Marchantiaceae	Marchantia polymorpha	Non-host	NCBI:txid1480154	Genome	28985561	10.1016/j.cell.2017.09.030	yes
Liverworts	Pelliales	Pelliaceae	Pellia neesiana	Host	NCBI:txid70144	Transcriptome	25625010	10.1186/2047-217X-3-17	yes
Liverworts	Porellales	Porellaceae	Porella pinnata	Non-host	NCBI:txid56943	Transcriptome	25625010	10.1186/2047-217X-3-17	yes
Mosses	Takakiales	Takakiaceae	Takakia lepidozioides	Host	NCBI:txid37425	Transcriptome	25625010	10.1186/2047-217X-3-17	yes
Mosses	Funariales	Funariaceae	Physcomitrella patens	Non-host	NCBI:txid3218	Genome	29237241	10.1111/tpj.13801	yes
Lycophytes	Selaginellales	Selaginellaceae	Selaginella moellendorffii	Host	NCBI:txid88036	Genome	21551031	10.1126/science.1203810	yes
Leptosporangiate	Salviniales	Salviniaceae	Azolla filiculoides	Non-host	NCBI:txid84609	Genome	29967517	10.1038/s41477-018-0188-8	yes
Gymnosperms	Pinales	Pinaceae	Picea abies	Ectomycorrhizal host	NCBI:txid3329	Genome	23698360	10.1038/nature12211	yes
Angiosperms	Amborellales	Amborellaceae	Amborella trichopoda	Host	NCBI:txid13333	Genome	24357323	10.1126/science.1241089	yes
Angiosperms	Arecales	Arecaceae	Phoenix dactylifera	Host	NCBI:txid42345	Genome	23917264	10.1038/ncomms3274	yes
Angiosperms	Poales	Poaceae	Zea mays	Host	NCBI:txid4577	Genome	28605751	10.1038/nature22971	yes
Angiosperms	Poales	Poaceae	Oryza sativa	Host	NCBI:txid4530	Genome	24280374	10.1186/1939-8433-6-4	yes
Angiosperms	Caryophyllales	Amaranthaceae	Beta vulgaris	Non-host	NCBI:txid161934	Genome	24352233	10.1038/nature12817	yes
Angiosperms	Brassicales	Brassicaceae	Arabidopsis thaliana	Non-host	NCBI:txid3702	Genome	27862469	10.1111/tpj.13415	yes
Angiosperms	Fabales	Fabaceae	Lupinus angustifolius	Non-host	NCBI:txid3871	Genome	23734219	10.1371/journal.pone.0064799	yes
Angiosperms	Fabales	Fabaceae	Lotus japonicus	Host	NCBI:txid34305	Genome	18511435	10.1093/dnares/dsn008	yes
Angiosperms	Fabales	Fabaceae	Medicago truncatula	Host	NCBI:txid3880	Genome	24767513	10.1186/1471-2164-15-312	yes
