## Supplementary Table 7 for "Transcriptional responses to arbuscular mycorrhizal symbiosis development are conserved in the early divergent *Marchantia paleacea*"

### Sheet: 1
Supplementary table 7. Amino-acid sequences of candidate M. paleacea pathogenesis-related and gibberellic acid biosynthetic genes, with corresponding M. polymorpha orthologs and annotation.
partial amino acid sequences are highlighed in italics
Mapoly_ID	Family	annotation	Mapal_ID	Mapal_AA_sequence
Mapoly0015s0008	CPS	ent-copalyl diphosphate synthase	MPA24439	MEIVHKYPTTLLHSLEGVHEILDWDNLLKLQSQDGSFLCSPASTACALMYTKDEKCLIYIEDMLNRFGNAVPNVYPVDLFEHMWMVDRIERLGIARYFQKEIKDCLDYVYKFWTNYGLSWARSANVKDVDDTAMGFRLLRQHGYDVNADVFKQFRGENGEFFCFAGQSGQAVTGMFNLYRAAQTRFPGETILEEALHFTRSFLEEKHAQKGCFDKWIITKDLEGEVGYALDLPWNCSLPRIETRGYLDHYGSDDIWIGKTLYRMPFVNNTTYLALAKADFNLCQSIHQLELQQVLRWNQDCDFSGLTYARQRTYEWYFSAVTHLPAPELAVARLVWARNCVLTSVIRDFFEDAGCCLEEKRTFLRATRSWDSTALDGAKASTNILFEGFHNTVNAQIQE…
Mapoly0097s0049	KS	Ent-kaurene synthase	MPA15116	MEACKLGLLLGGISVSGTSLRRTVASRRQTVAIFSDSFPSHFRTSPKLWHKMLSSASSVGHLGACVRSVLGAASVNKGTMAKTAMHVLDSEVIAEGNVPTSLEDIRDALKLDSYTMSAYDTAWVAMISDDEGDGPLYLQTLEWISSNQRLDGAWGDTSSDTSFDLIISTLACLVSLKTWNFAPECSLKGEQFLKGAFTSMKTDDLTFVSPGMFHALAELLEEASRLDISLPYSCSVVEHLRIHHGQLLHSLRGKYDSIKTCPTRLLSFPECIQHVIPWNHISELQSADGDLFSSPAATACLVMKTRDSKALCYLNGLLDRFGSAVPSSYPKRISQILSLIDHLERLNVDSHFHREIHNVLETLSREWSPRIDEDTQDMVSEIIIFRALREHGYKVLPET…
Mapoly0130s0002, Mapoly0130s0003	KOa	ent-kaurene oxidase	MPA13960	MKPHYTFTKWAEKYGPIYRFKTGAINVVVLXSGDLAKEVLVTKYHSVPNKRLPTAFKIMTGDKSMLVMYXMISPCLPCGTMDHSTMLLNGTWSLTCWGLFHRKRNNHSDMN
			MPA13959	ERLYQEIKSVVGDRMMNEDDMPNLPYLGAIIKETLRVYNPVSVLPSRFTDEDVTIGGYDIPKGWEVVVNQWGIGMDKKRWPDADAWDPERCMRDPSMDLGF
Mapoly0140s0010	KOb	ent-kaurene oxidase (GA3, CYP701)	MPA29074	MSVDTVIDAMQPLYAKALTSLPAPYADLVRNTLGEQLNILGVLVAFVMIFLSFMLSARAFGGKKKNLPPTIPGGLPILGNLLQMTDRKPHKTFYKWALDHGPIFHVKTGSINNVVINSADLAKEVMVTNLDSISTRRMTTAMWILTGGKKMVAMSDYGEEHHMLKKMVVGNLLGMSTQRANRVIREDALNTMIDDIFEDLDGTECMVDIRECIKYALFPFSMRQVFGYAPEKLVVEGLGELDKWDIFNILVIDPLKHVIEVDWRNFFPALSWVPNSALEARLKNTQEKKLKVVGALIEEQRKQLQTREPTKCYADIVLTEFPDLSPIQLKHSIWEPIIESADTTLVTTEWALYEIARDPMLQERLYSEIISVTGNKRMVTEDDLPNLPLLEAIVKETLR…
Mapoly0020s0131	KAO	ent-kaurenoic acid oxidase	MPA18360	MVEISATAGWISTSISVLLVTLLVVLRNWNWWRYAPKLQKGQAPLPPGDMGWPVVGHILDFLRAFKSQEPDSFIGDMIKRWGRVPLYTTHLFGQPTVLATTAESIKQVCMNGTVFKSGWPKSTRTVLGRKSFSVLEGDEHRRLRRLTAQGLQGQEALKSYIPKVEELVKAKLTSWAALGQFQLVEKLQQFTFEVITYIFMSYPGGPQAQELLHDFELMVHGLRAMAINIPGFAYHKSLKARKDVLKKIQAILDERRAIKTVRHGDVLGSLLDLQDENGSHLTDEEIIDTILVFLIAGHQSSTFSITWAMIFLQRHPEALKACREEQLRIREARGPGEPLAYADFRSMTFLNDVIDETLRIVNVSPFVFRRVTETTQIEGFTVPKGWFVENWFRAVHTDP…
Mapoly0117s0024	PR1	small cysteine-rich secreted protein	MPA28349	MDRRQLSWVLSSWLVVAALFSSHCHAARGIVNEAEPRLELVSEGQVERYEMSGEAYYVHNLGDEASDYVNPHNDARRVLNANIPDLTWSSTLANYARNWAQTRANAGCNLIHSGGSYGENIYWSSWQSIPGEAVKSWVNEKQHYNYNSNSCASGKVCGHYTQVVWRNTQRVGCGSATCSNGGKFVVCSYDPPGNYIGQWPY
Mapoly0026s0149, Mapoly0042s0095, Mapoly0042s0097	PR2	β-glucanase	MPA28496	MATQLKHAINSHSSRMKAILLIVAITASIVPTDAWLGINFGEDGTNIPDRARVVQEFRNLGITHVRLYHTYGDTLRAFASSGIELTVGITNADFQFELGSATAARRWVDLNVVPHGSTNIVAVTVGNEVLVSTEDSVKDALLPAMKNLREALNQAGKSGIKVNTAHAFDLSQTYPPSAGAFKDTGRMKPIVDWLASQGSTFICNIYPFFSYPSGGQVSLQQARLEETIVSVDGKQYRNILQQSIDAVYAALGKLGQGNMVVTVGETGWPTAGGVETNTENARIHNQNLVSITRGGTPVKPNVQIDAYIFAMFNENQKPAGIEQNWGLYNPSNLQKKYNIDFGNTPASNNRLD
			MPA28500	MAEAWTGICFGEDASNIPSRPQVVQKLRDLGITHVRLYHTYESTLQAFANSGIQLTVGIRNEDFVKSLSSVGSARTWVKDNISSYGSSNIVAVTVGNEVFTSTADSVKNALLPSMKNLREALIQAGKSGIKVTTAHAFDVVTNTFPPSSGQFADTGRMQPLVNWLASVGSDFICNIYPYFTYIYSNGQITLQYGRLESGSVTDANNGKVYTNLLAQQLDAVYAALGRLGQGNMRVVVGEIGWPTAGGTATNTNNARIHNQNVVNIARGGTPVKPNLGIQAYIFAMFNENYKPAGIERNWGLYNPANFQAMYTIDFGNSPTTSSRITQGMRLNSDQSTTSKNGVYKFIMQSDCNLVLYHNSVGALWASKTQGSASGCYMELQADGNAVVYGGSVARWASG…
			MPA28501	MASRHGSSVPSQCLSLKVIVFICALTVRFESSEAWTGICFGEDASNIPSRPQVVQKLRDLGITHVRLYHTYESTLQAFANSGIQLTVGIRNEDFVKSLSSVGSARTWVKDNISSYGSSNIVAVTVGNEVFTSTADSVKNALLPSMKNLREALIQAGKSGIKVTTAHAFDVVTNTFPPSSGQFADTGRMQPLVNWLASVGSDFICNIYPYFTYIYSNGQITLQYGRLESGSVTDANNGKVYTNLLAQQLDAVYAALGRLGQGNMRVVVGEIGWPTAGGTATNTNNARIHNQNVVNIARGGTPVKPNLGIQAYIFAMFNENYKPAGIERNWGLYNPANFQAMYTIDFGNSPTTSSRITQGMRLNSDQSTTSKNGVYKFIMQSDCNLVLYHNSVGALWASKT…
Mapoly0069s0092	PR3	Chitinase	MPA27035	MATRASVGVLVLAVMAAHCAAEQCGKQANFALCGNNGCCSQWGWCGTGDTYCGTGCQSGPCAGGGGGGGGGSALGDILSKSFFENNFPNRNRFYTYEALINAAKSFSSAGFGTTGDINTRKKEVAAFLAHIDHETGGLVHIEEQNPKINYCDVNNQNPYQCAPGKSYHGRGPLQLSWNYNYGACGAAIGEGILAKPERVAQDATIAFKTAIWFWSTQQWNKPSCHAVMTGGWSPSSTDNAANRRPGFGVTINIINGGLECNKNSAEADRRVEYYKKFCSLLGVNPGQNLDCRSQAPFG
Mapoly0069s0095	PR5	thaumatin-like protein	MPA25727	MKMSTSRCITTFVVWASLLTHVCGCGINIINRCPYTVTTCAQSNRDLQFKGKLSQYNLGAGQSQYLDFGSSCVWRNGAVWPSVRGKCESAYVPNEANDWDVTNWAELNINANGLDYYDVSNVVAFTLPMMIRPTNPSKQPSGRQCGSPQCVIKDIRGFCKGNNKLIQFPSGALVCQNTDGLAERGPTDGTRIFKNACPDAYSYNYDDDTSVYACPTGTNYEVIFCPTGGVTSTTSNEESLLIEKVELE
Mapoly0448s0001	PR6	PR6a	MPA27867	MAEFNESGTVKNAWPEYFNSPSRLAFEGLNVDTTVPNVYFQDPSLPGESPPLNPGNPEDVWVYGDGNDNVLGIPKRGLWHFNRLNPGWPELLGKGYKEAIDTIVSEEYGIQVVYGPE
Mapoly0008s0001	PR6	protease inhibitor
Mapoly0008s0258	PR6	protease inhibitor
Mapoly0136s0009	PR9	peroxidase	MPA22356	MTKVGYLLLISVLLLSGDLGNCSYTYGQLEDNYYRTSCKDAESVIQKAINTELDKDIAAAAGLIRMAYHDCFVEGCDGSILLEGSDTEKTATLNANLKGFEVIDAAKAAVEEICPGVVSCADIVQYAARDGTVKLNGLRWEVQAGRKDGRVSKAATAAANLPLPTDSASQLISAFVRRGLSARQMVVLSGSHTVGVGHCDKFVGRLYNFNSSHSTDPSIDSAYAEELKTQCPQNFDASTTVSMDAFTPREFDSKYFNTLTERKGLFTSDQTLFENAQTKRSVRALTNEGCFQKEFGQAMRAMGAVGVKSVGEIRRSCRAVNTI
Mapoly0220s0004	PR9	peroxidase	MPA10199	LSLDQLVSNFAAVGLNREEMVDLSGGHNIGRSSCGAVLPRLYNLNGFSGLTDPSIDTTLAKQLKKKLPRERNWEHTSHGFHKKHFRSSVLQGSPEQQMSVSIRCKCFDGAIGKELVTRYSKAGSSFSSDFPTAMTKMSNIRWAADGEVRRVCSSVN
Mapoly0220s0001	PR9	peroxidase	MPA18861	VGVQSWSLDLGRKDGKVSIASEADERLPSPFSSYDQLVQNFAAVGLIQNETVILYGGHTIGRSSFGAVQSRLYNFNGVEGVTDPSIDIISAKQLKKKCPENEVGSTLAMDSTKNTFDLLYFKSVLNNKGLFQSDGNLLTNPVGKEL
Mapoly0045s0001, Mapoly0045s0002, Mapoly1984s0001	PR15	Cupin	MPA24399	MGLSFAVARSAFLLFLCVAVQHQLVHSADPEEIFDFAPPPNGATPDGSYFTFTKLRSIVANHGGFANVTAANVVGFPALSGLGVSNALLVFPPGSVNVPHTHPRGTETLFVIEGELDVGLIDTSAPVPRLFTQKLKKDDIFVFPRGLVHFQINKSKYKTVRAYASFSSTNPGLGILPRALFGVNIDMDVLTKSFQVSPDIIKQLSAQQP
			MPA24401	MGFTSAMSTAALLVLASLAVPHLQVYAADPEEIRDFGHPSKGTPLNGNYFTFTKLRNIVVEQGAFANVTAANVNGFPALSGLGVSNALLSYPPGSVNVPHIHPRGTETLFIIKGTLHVGFIDTSVPVPRLFVQILQKDDIFVFPRGLVHFQINKSKSKTVRAYASFSSTNPGLVSLPRTLFGVYMDIDVLTKSFEVSPSIINQLSAQPF
Mapoly0170s0021	PR15	Cupin	MPA15650	MARTDFSTNRSYMPAMSFVAVMILAAGMLSAVHVIHAADPDPLQDFCIADIAAGPISNGFPCKLPALATTEDFAFSGLAEAADATRSAMNGTATLAFVREWPALNTQGLSLIRLDINPGGIIAPHTHNVATEILYCLEGEIYTGFVTNNFGNDPTISNKVYAKIVKKGEAFIFPRGLLHFQLNKXXXXXXXXXXXXXXXXXSCCFRNHFPIVITPYLRCHTKSDAWLAVEQYTNVACNFLGLL
			MPA11794	MARTDFSTNRSYLPAMSFVAFMNLAAGILSAVHVIHAADPDPLKDFCIADIAAGPISNGFPCKLPALATTEDFAFSRSAMNGTATLAFVREWPALNTQGLSLIRLDINPGGIIAPHTHNLATEILYCLEGEIYTGFVTNNFGNDPTISNKVYAKIVKKGEAFIFPRGLLHFQLNK
Mapoly0180s0026, Mapoly0034s0129, Mapoly0377s0002, Mapoly0180s0030, Mapoly0377s0001	PR15	Cupin	MPA13944	MCIRDRASSLHIATTWPLRFCTCWKENSTPASXXXXXXXXXXXXXXXXXXXXTNNFGNDPSISNKLYAKIVKKGEAFIFPRGLLHFQLNKGKVPASSLNVLNSQNPGIQLIPLALFGSGIDSEMLERAFFMDASQVASLESNFQ
Mapoly0034s0129	PR15	Cupin
Mapoly0377s0002	PR15	Cupin
Mapoly0180s0030	PR15	Cupin
Mapoly0377s0001	PR15	Cupin
Mapoly0028s0003	PR15	Cupin
Mapoly0010s0117	PR15	Cupin	MPA18587	MAKFQVLASLLLATLCLQSLQVFGSDPELTSDFKVPDGENATALDGNFFTFTGFRNFAANASDAPFVSTMRADLSNFRALDGLGISSTLLVAPPGTVNPPHVHPRASELVFVLEGTIDIGFVDTANTLRTQTLKEGDLFVVPRGLVHFQFNNYQKTAKTLNSFSSASPGAARLPITLFGSGIADAVLIKSFGVTATVIDNLQKAQETGTQPGY
Mapoly0010s0112	PR15	Cupin

### Sheet: GA_biosynthesis
Mapoly_ID	Family	annotation	Mpal_ID_1	Mapal_AA_sequence
Mapoly0015s0008	CPS	ent-copalyl diphosphate synthase	MPA24439	MEIVHKYPTTLLHSLEGVHEILDWDNLLKLQSQDGSFLCSPASTACALMYTKDEKCLIYIEDMLNRFGNAVPNVYPVDLFEHMWMVDRIERLGIARYFQKEIKDCLDYVYKFWTNYGLSWARSANVKDVDDTAMGFRLLRQHGYDVNADVFKQFRGENGEFFCFAGQSGQAVTGMFNLYRAAQTRFPGETILEEALHFTRSFLEEKHAQKGCFDKWIITKDLEGEVGYALDLPWNCSLPRIETRGYLDHYGSDDIWIGKTLYRMPFVNNTTYLALAKADFNLCQSIHQLELQQVLRWNQDCDFSGLTYARQRTYEWYFSAVTHLPAPELAVARLVWARNCVLTSVIRDFFEDAGCCLEEKRTFLRATRSWDSTALDGAKASTNILFEGFHNTVNAQIQE…
Mapoly0097s0049	KS	Ent-kaurene synthase	MPA15116	MEACKLGLLLGGISVSGTSLRRTVASRRQTVAIFSDSFPSHFRTSPKLWHKMLSSASSVGHLGACVRSVLGAASVNKGTMAKTAMHVLDSEVIAEGNVPTSLEDIRDALKLDSYTMSAYDTAWVAMISDDEGDGPLYLQTLEWISSNQRLDGAWGDTSSDTSFDLIISTLACLVSLKTWNFAPECSLKGEQFLKGAFTSMKTDDLTFVSPGMFHALAELLEEASRLDISLPYSCSVVEHLRIHHGQLLHSLRGKYDSIKTCPTRLLSFPECIQHVIPWNHISELQSADGDLFSSPAATACLVMKTRDSKALCYLNGLLDRFGSAVPSSYPKRISQILSLIDHLERLNVDSHFHREIHNVLETLSREWSPRIDEDTQDMVSEIIIFRALREHGYKVLPET…
Mapoly0130s0002, Mapoly0130s0003	KOa	ent-kaurene oxidase	MPA13960	MKPHYTFTKWAEKYGPIYRFKTGAINVVVLXSGDLAKEVLVTKYHSVPNKRLPTAFKIMTGDKSMLVMYXMISPCLPCGTMDHSTMLLNGTWSLTCWGLFHRKRNNHSDMN
			MPA13959	ERLYQEIKSVVGDRMMNEDDMPNLPYLGAIIKETLRVYNPVSVLPSRFTDEDVTIGGYDIPKGWEVVVNQWGIGMDKKRWPDADAWDPERCMRDPSMDLGF
Mapoly0140s0010	KOb	ent-kaurene oxidase (GA3, CYP701)	MPA29074	MSVDTVIDAMQPLYAKALTSLPAPYADLVRNTLGEQLNILGVLVAFVMIFLSFMLSARAFGGKKKNLPPTIPGGLPILGNLLQMTDRKPHKTFYKWALDHGPIFHVKTGSINNVVINSADLAKEVMVTNLDSISTRRMTTAMWILTGGKKMVAMSDYGEEHHMLKKMVVGNLLGMSTQRANRVIREDALNTMIDDIFEDLDGTECMVDIRECIKYALFPFSMRQVFGYAPEKLVVEGLGELDKWDIFNILVIDPLKHVIEVDWRNFFPALSWVPNSALEARLKNTQEKKLKVVGALIEEQRKQLQTREPTKCYADIVLTEFPDLSPIQLKHSIWEPIIESADTTLVTTEWALYEIARDPMLQERLYSEIISVTGNKRMVTEDDLPNLPLLEAIVKETLR…
Mapoly0020s0131	KAO	ent-kaurenoic acid oxidase	MPA18360	MVEISATAGWISTSISVLLVTLLVVLRNWNWWRYAPKLQKGQAPLPPGDMGWPVVGHILDFLRAFKSQEPDSFIGDMIKRWGRVPLYTTHLFGQPTVLATTAESIKQVCMNGTVFKSGWPKSTRTVLGRKSFSVLEGDEHRRLRRLTAQGLQGQEALKSYIPKVEELVKAKLTSWAALGQFQLVEKLQQFTFEVITYIFMSYPGGPQAQELLHDFELMVHGLRAMAINIPGFAYHKSLKARKDVLKKIQAILDERRAIKTVRHGDVLGSLLDLQDENGSHLTDEEIIDTILVFLIAGHQSSTFSITWAMIFLQRHPEALKACREEQLRIREARGPGEPLAYADFRSMTFLNDVIDETLRIVNVSPFVFRRVTETTQIEGFTVPKGWFVENWFRAVHTDP…
